# Sparse epistatic patterns in the evolution of terpene synthases

**DOI:** 10.1101/822544

**Authors:** Aditya Ballal, Caroline Laurendon, Melissa Salmon, Maria Vardakou, Jitender Cheema, Paul E. O’Maille, Alexandre V. Morozov

## Abstract

We explore sequence determinants of enzyme activity and specificity in a major enzyme family of terpene synthases. Most enzymes in this family catalyze reactions that produce cyclic terpenes – complex hydrocarbons widely used by plants and insects in diverse biological processes such as defense, communication, and symbiosis. To analyze the molecular mechanisms of emergence of terpene cyclization, we have carried out in-depth examination of mutational space around (E)-β-farnesene synthase, an *Artemisia annua* enzyme which catalyzes production of a linear hydrocarbon chain. Each mutant enzyme in our synthetic libraries was characterized biochemically, and the resulting reaction rate data was used as input to the Michaelis-Menten model of enzyme kinetics, in which free energies were represented as sums of one-amino-acid contributions and two-amino-acid couplings. Our model predicts measured reaction rates with high accuracy and yields free energy landscapes characterized by relatively few coupling terms. As a result, the Michaelis-Menten free energy landscapes have simple, interpretable structure and exhibit little epistasis. We have also developed biophysical fitness models based on the assumption that highly fit enzymes have evolved to maximize the output of correct products, such as cyclic products or a specific product of interest, while minimizing the output of byproducts. This approach results in a non-linear fitness landscape which is considerably more epistatic. Overall, our experimental and computational framework provides focused characterization of evolutionary emergence of novel enzymatic functions in the context of micro-evolutionary exploration of sequence space around naturally occurring enzymes.
