## Supplementary material for "Sparse epistatic patterns in the evolution of terpene synthases": Table S1

### Sheet: Sheet1
296	319	320	321	322	323	324	325	395	398	402	429	430	431	433	467	470	471	475	542	543	546	555	557	559	E-b-farnesene	a-farnesene	nerolidol	farnesol	a-exo-bergamotene	g-curcumene	cis-a-bergamotene	zingiberene	b-bisabolene	a-bisabolene	a-bisabolol
G	T	C	M	W	L	V	V	A	L	Y	T	Y	G	M	V	M	D	S	M	C	L	H	E	D	0.9747	0.0004	0.0164	0.0033	0	0.0001	0.0017	0.0008	0.0016	0	0.0003
G	T	C	M	W	L	T	V	A	L	L	T	Y	G	M	V	M	N	S	F	C	L	R	E	D	0.096943	0.00231656	0	0.00171224	0.00118346	0.00299642	0	0.0223095	0.0325577	0.00193886	0.0493276
G	T	C	M	W	L	T	V	A	L	L	T	Y	G	M	G	M	N	S	F	C	L	R	E	D	0.0206688	0	0.00013509	0.0010902	0	0	0	0	0.00025359	0	0.00011613
G	T	C	M	V	L	V	V	A	L	Y	T	Y	G	M	G	M	N	S	M	C	L	H	E	D	0.0556425	0	0	0.00036416	0	0	0	0	0.00021622	0	0
G	T	C	M	V	L	V	V	G	L	L	T	Y	G	M	V	M	D	S	M	C	L	H	E	D	0.015575	0.000192	0	0.00074112	0	0.0008832	0.00122496	0.006912	0.00879744	0.00035712	0.00191232
G	T	C	M	V	L	V	V	A	L	L	T	Y	G	M	G	M	N	S	M	C	L	H	E	D	0.0324098	0.00010726	0.00033908	0.00080272	0	0	0.00023182	0	0.00038406	0	0
G	T	C	A	W	L	V	V	A	F	Y	G	Y	G	M	G	M	N	S	M	C	L	H	E	D	0.0320087	0.0001416	0.00078234	0.00180894	0	0	0.00015222	0	8.496e-05	0	0
G	T	C	A	W	L	V	V	A	F	L	G	Y	G	M	V	M	D	S	M	C	L	H	E	D	0.0210124	0.00078771	0.00019437	0.00068541	0.0206851	0.00662904	0	0.0170739	0.00287463	0	0.0038874
G	T	C	M	W	L	V	L	A	L	Y	T	Y	G	M	V	M	N	S	M	C	L	H	G	D	0.039108	0	0	0.000396	0	0	8.4e-05	0	0.000148	0	0
G	T	C	M	W	L	V	L	A	L	L	T	Y	G	M	V	M	N	S	M	C	L	H	G	D	0.0206715	0.00052712	0	0.00068286	0.00045524	0.00091048	0	0.00463626	0.0186409	0.00082063	0.00700231
G	T	C	M	W	L	V	L	A	L	L	T	Y	G	M	G	M	N	S	M	C	L	H	G	D	0.075566	0	0	0.00029082	0	0	0	0.00018864	0.00120258	0.00011004	0
G	T	C	M	V	L	V	V	A	L	Y	T	A	G	M	V	L	N	S	M	C	L	H	E	D	0.0320705	0.00018865	0	0.00110103	0	0	0.0002744	0	0.00013377	0	0
G	T	C	M	V	L	V	V	A	L	L	T	A	G	M	V	L	N	S	M	C	L	H	E	D	0.0085652	0.00056448	0	0.00041944	0.00051744	0.00114856	0.00565264	0.0020384	0.00872592	0.00230104	0.00577416
G	T	C	M	V	L	V	V	A	L	L	T	A	G	M	G	L	N	S	M	C	L	H	E	D	0.0178677	0.00083504	0.00047056	0.00193936	0	8.432e-05	0.00161568	0.00019856	0.00185776	0.0005984	0.0006936
G	T	C	A	W	L	V	V	A	L	Y	T	A	G	M	V	L	N	S	F	L	L	H	G	D	0.0248861	0.000432	0.00042336	0.00170496	0	0	0.00034848	0	0.00023616	0	0
G	T	C	A	W	L	V	V	A	L	L	T	A	G	M	V	L	N	S	F	L	L	H	G	D	0.00839342	0.00074313	0	0.00069287	0.00059235	0.00066056	0.00300124	0.00138574	0.00573323	0.00178064	0.0109208
G	T	C	A	W	L	V	V	A	L	L	T	A	G	M	G	L	N	S	F	L	L	H	G	D	0.018774	0.00100128	0.0006854	0.00211282	0	0.00010728	0.0015645	0.00023244	0.00144232	0.00061686	0.00193104
G	T	C	A	W	L	V	V	A	F	Y	T	A	G	M	G	M	N	S	M	C	L	H	E	D	0.044865	0.00071	0.000495	0.00203	0	0	0.00053	0	0.00044	0	0
G	T	C	A	W	L	V	V	A	F	L	T	Y	G	M	G	M	N	S	M	C	L	H	E	D	0.0345234	0.00041552	0.00017248	0.0005096	0	0	0.00110152	0.00032536	0.00114464	0	0.00016856
G	T	C	A	W	L	V	V	A	F	L	T	A	G	M	G	M	N	S	M	C	L	H	E	D	0.0376629	0.00186648	0.00021816	0.00067266	0	0.00032118	0.00882336	0.00107868	0.00467832	0.0007575	0.00035754
G	A	C	M	W	L	V	V	A	F	Y	G	Y	G	M	V	M	D	T	M	C	L	H	E	D	0.0664229	0.00116572	0.00124292	0.00299536	0.00205352	0	0.00111168	0.00023932	0.00037056	0	0
G	A	C	M	W	L	V	V	A	F	L	G	Y	G	M	V	M	D	T	M	C	L	H	E	D	0.0507035	0.00250206	0.00235488	0.00159445	0.0450371	0.0156992	0	0.0190107	0.00718729	0.00117744	0.0191089
G	T	C	A	W	L	V	V	A	L	Y	T	A	G	M	V	M	D	T	M	C	L	H	E	D	0.206906	0.00118195	0.00066619	0.00169771	0	0	0.00101003	0	0.00105301	0	0
G	T	C	A	W	L	V	V	A	L	L	T	A	G	M	V	M	D	T	M	C	L	H	E	D	0.0293625	0.004698	0.00091611	0.00166779	0.00248994	0.00890271	0	0.0536277	0.0502921	0.00584901	0.0427988
G	T	C	M	W	L	V	L	A	L	Y	T	Y	G	M	V	M	D	S	M	C	L	R	E	E	0.0872737	0.00078625	0.0006845	0.00187775	0	0	0.00063825	0	0.00039775	0	0
G	T	C	M	W	L	V	L	A	L	L	T	Y	G	M	V	M	D	S	M	C	L	R	E	E	0.0155193	0.00206296	0.0015408	0.00511032	0	0.00062916	0.0018832	0.00419012	0.0062702	0.00028676	0.00222132
G	T	C	M	W	L	V	V	A	L	Y	T	Y	G	L	V	M	D	S	F	C	Q	H	E	D	0.35946	0.0015666	0.001492	0.0011936	0	0	0.0018277	0	0.0031332	0	0
G	T	C	M	W	L	V	V	A	L	L	T	Y	G	L	V	M	D	S	F	C	Q	H	E	D	0.0426737	0.00160522	0.0008703	0.00218542	0	0.00110238	0.00380998	0.00952495	0.0219509	0.00105403	0.00756194
G	T	C	M	W	L	V	L	A	F	Y	T	Y	G	M	V	L	N	S	M	C	L	H	E	D	0.0762387	0.00180827	0.00147404	0.00372795	0	0	0.00121694	0	0.00035994	0	0
G	T	C	M	W	L	V	L	A	F	L	T	Y	G	M	V	L	N	S	M	C	L	H	E	D	0.0918918	0.0084591	0.00068445	0.0007722	0	0.0005616	0.0318884	0.00493155	0.0227975	0	0.00047385
G	T	C	A	W	L	V	V	A	L	Y	G	Y	G	M	V	L	N	S	M	C	L	H	E	D	0.0215211	0.00050141	0.00033839	0.00077311	0.0001729	0	0.00041496	0	0.00025688	0	0.00028158
G	T	C	M	W	L	V	L	A	L	Y	G	Y	G	M	V	M	D	S	M	C	L	H	G	D	0.0571405	0.00119325	0.00099975	0.00156735	0.00043215	0	0.0009675	0	0.0004128	0	0.00079335
G	T	C	M	W	L	V	L	A	L	L	G	Y	G	M	V	M	D	S	M	C	L	H	G	D	0.0235606	0.00363758	0.00217646	0.00146112	0.00267872	0.0014459	0.00200904	0.00206992	0.0123739	0.00567706	0.085993
G	T	C	M	W	I	V	V	A	F	L	T	A	G	M	V	M	D	S	M	C	L	H	E	D	0.00579912	0.00668096	0.00139284	0.00256668	0.00016352	0.00040296	0.00447636	0.0032412	0.0008322	9.928e-05	6.424e-05
G	T	C	M	W	I	V	V	A	F	L	T	Y	G	M	G	M	N	S	M	C	L	H	E	D	0.0330279	0.0110538	0.0010947	0.000801	0	8.544e-05	0.00296904	0.00060342	0.00099858	6.942e-05	0
G	T	C	A	W	L	V	V	A	F	Y	T	A	G	M	V	L	N	S	M	C	L	H	E	D	0.0613884	0.00050402	0.0002233	0.00019778	0	0	0.00040194	0	0.00030624	0	0
G	T	C	A	W	L	V	V	A	F	L	T	A	G	M	V	L	N	S	M	C	L	H	E	D	0.0057288	0.0029931	0.0001023	5.61e-05	0.000198	0.0004158	0.0123585	0.0012705	0.0045177	0.0004224	8.25e-05
G	T	C	M	W	L	V	V	A	L	Y	T	A	G	M	V	M	D	S	M	C	L	R	G	D	0.0930299	0.00098677	0.00028333	0.00018563	0	0	0.00062528	0.00014655	0.00081091	0.00014655	0
G	T	C	M	W	L	V	V	A	L	L	T	A	G	M	V	M	D	S	M	C	L	R	G	D	0.0051219	0.00137397	0.00033875	0.00050677	0.00033333	0.00105961	0	0.00336582	0.00762865	0.0008401	0.00206773
G	T	C	A	W	L	V	V	A	L	L	G	Y	G	M	V	L	N	S	M	C	L	H	E	D	0.0106162	0.00117504	0.00045696	0.0003468	0.0010608	0.00033048	0.00099552	0.00047736	0.00379848	0.00177072	0.0173278
G	T	C	M	V	L	V	V	A	F	Y	T	Y	G	M	G	M	N	S	M	C	L	H	E	D	0.0218536	0.0004366	0.00031152	0.00015104	0	0	0.00024308	0	0.0001652	0	0
G	T	C	M	V	L	V	V	A	F	L	T	Y	G	M	V	M	D	S	M	C	L	H	E	D	0.011124	0.00041255	0.0001591	8.325e-05	0	0.00018685	0.0018722	0.00134495	0.00212935	5.18e-05	9.99e-05
G	T	C	M	V	L	V	V	A	F	L	T	Y	G	M	G	M	N	S	M	C	L	H	E	D	0.0273832	0.00036654	0.00022648	3.278e-05	0	0	0.0010281	0	0.00036356	0	0
G	T	C	M	V	L	V	V	A	F	L	T	A	G	M	G	M	N	S	M	C	L	H	E	D	0.0260116	0.00155064	0.00030672	7.668e-05	0	0.00017466	0.00828996	0.00033228	0.00266676	0.00057936	0.00013632
G	T	C	M	V	L	V	V	A	L	Y	T	Y	G	M	G	M	N	S	F	C	L	R	E	D	0.0208076	0.00090216	0.00028224	0.00010584	0	0.00011844	0.0004158	0	0.00054936	0.00032508	0
G	T	C	M	V	L	V	V	A	L	L	T	Y	G	M	G	M	N	S	F	C	L	R	E	D	0.012568	0.0008288	0.000496	0.0003392	0	0	0.0005296	0	0.00032	0	0
G	T	C	M	V	L	V	V	A	L	L	T	A	G	M	G	M	N	S	F	C	L	R	E	D	0.0105474	0.00103722	0.00087615	0.00025842	0	8.85e-05	0.00092394	0	0.00121776	0.00068853	0.00064428
G	T	C	M	V	L	V	V	A	F	L	T	Y	G	L	V	M	D	S	M	C	L	H	E	D	0.00838299	0.00173888	0.0012331	0.00049533	0	0.00013585	0.00442453	0.00059356	0.00074404	0.00011286	0
G	T	C	M	V	L	V	V	A	F	L	T	Y	G	L	G	M	N	S	M	C	L	H	E	D	0.0138733	0.00059826	0.00042126	0.00014337	0	0	0.00143547	0	0.0003186	0.00010443	0
G	T	C	M	V	L	V	V	A	F	L	T	A	G	L	G	M	N	S	M	C	L	H	E	D	0.0126022	0.00176326	0.00031178	9.432e-05	0	0	0.0074932	0.00016768	0.00059474	0.00029082	0
G	T	C	M	V	L	V	V	A	L	L	T	A	G	M	G	M	N	S	M	C	L	H	E	D	0.0280361	0.00210148	0.0011293	0.00024059	0	0.00047136	0.00317186	0.00050573	0.00490018	0.00281834	0.00245009
G	T	C	A	W	L	V	V	A	F	L	G	A	G	M	G	M	N	S	M	C	L	H	E	D	0.030114	0.00195	0.00228	0.000186	0.00357	0.000732	0	0.00156	0.003558	0.00579	0.002244
G	T	C	A	W	L	V	V	A	L	L	T	A	G	M	G	M	D	T	M	C	L	H	E	D	0.0257599	0.00486402	0.00358698	0.00121444	0	0.00141476	0.00324894	0.00199694	0.00634764	0.00211588	0.00354316
G	A	C	M	W	L	V	V	A	F	L	G	Y	G	M	G	M	D	T	M	C	L	H	E	D	0.0160007	0.0013727	0.00178875	0.00028355	0.00068105	0.00027825	0	0.0002703	0.00107855	0.0003551	0.000371
G	T	C	M	W	L	V	L	A	L	L	T	Y	G	M	G	M	D	S	M	C	L	R	E	E	0.0108985	0.00342672	0.00254644	0.00101716	0	0	0.0019352	0	0.00088972	0.00031388	0
G	T	C	M	W	L	V	V	A	L	L	T	Y	G	L	G	M	D	S	F	C	Q	H	E	D	0.0255003	0.00320802	0.00214122	0.00063246	0	6.477e-05	0.00195834	0.00024384	0.00138303	0.00032385	0
G	T	C	M	W	L	V	V	A	F	L	T	Y	G	M	V	M	D	T	F	C	L	R	E	D	0.0361305	0.0010199	0.00032116	0.00016926	0	0.00027342	0.00113274	0.00068138	0.00228718	0.00013888	0
G	T	C	M	W	L	V	V	A	F	L	T	Y	G	M	G	M	D	T	F	C	L	R	E	D	0.0246358	0.00552278	0.00472525	0.00133229	0	0	0.00314402	0	0.00108335	0	0
G	T	C	M	W	L	V	V	A	L	Y	T	Y	A	L	V	L	N	S	M	L	L	R	E	D	0.0555687	0.00088506	0.00058806	0	0	0	0.00079002	0	0.00048114	0	0
G	T	C	M	W	L	V	V	A	L	L	T	Y	A	L	V	L	N	S	M	L	L	R	E	D	0.0389251	0.00510021	0.00229463	0.00062243	0	0.001858	0.00902988	0.00395754	0.0152449	0.00287061	0.00449636
G	T	C	M	W	L	V	V	A	L	L	T	Y	A	L	G	L	N	S	M	L	L	R	E	D	0.0614468	0.00083412	0.00047664	0.00011254	0	0.00021846	0.00061566	0.00021184	0.00065538	0.00015226	0
G	T	V	M	W	L	V	V	A	L	L	T	A	G	M	V	M	D	S	M	C	L	H	E	D	0.0107775	0.00162225	0.0007065	9.45e-05	0	0.00020025	0.00260775	0.0001125	0.003465	0.0005355	0.0006705
G	T	C	M	W	L	V	V	A	F	Y	T	Y	G	M	V	M	D	S	M	C	L	R	E	E	0.0148147	0.00200384	0.00069286	0.00034946	0	0	0.0010403	0	0.00030502	0	0
G	T	C	M	W	L	V	V	A	F	L	T	Y	G	M	V	M	D	S	M	C	L	R	E	E	0.0195492	0.00134561	0.00036519	7.567e-05	0	0.00055272	0.00253001	0.00200032	0.00400393	0.00016121	9.212e-05
G	T	C	M	W	L	V	V	A	F	L	G	Y	G	M	V	M	D	S	M	C	L	R	E	E	0.00461065	0.00196748	0.00081305	0.00039996	0	0	0.00108373	0	0.00030704	0	0
G	T	C	M	W	L	T	L	A	L	L	G	A	G	M	V	L	N	S	F	C	Q	R	E	D	0.0045473	0.0015984	0.0006623	9.99e-05	0.0003404	0.0005846	0.0012025	0.0005291	0.0171088	0.0025086	0.0053243
G	T	C	M	W	L	V	L	A	L	L	G	Y	G	M	V	M	N	S	M	C	L	H	E	D	0.0298659	0.00164662	0.00087754	0	0.00218892	0.0011339	0.00188326	0.0006902	0.0123349	0.00743444	0.031128
G	T	C	M	W	L	V	L	A	L	L	G	Y	G	M	G	M	N	S	M	C	L	H	E	D	0.017871	0.00101132	0.00139122	0.0002358	0	0	0.00074932	0	0.00129428	0.00042968	0.00195714
G	T	C	A	W	L	V	V	A	L	L	G	Y	G	M	G	L	N	S	M	C	L	H	E	D	0.00567838	0.00045202	0.00071586	0.00011446	0	0	0.00037345	0	0.00053253	0.00019109	0.00099231
G	T	C	M	W	I	V	V	A	F	L	T	A	G	M	G	M	N	S	M	C	L	H	E	D	0.0197891	0.031549	0.00168304	0.00018224	0.00027872	0.00035376	0.0297266	0.00329104	0.00302304	0.00019296	0.00019296
G	A	C	M	W	L	V	V	A	L	L	G	Y	G	M	G	M	D	S	M	C	L	R	G	D	0.00501296	0.00244264	0.00316008	0.00063536	0	0	0.00144096	0	0.00038912	0	0
G	T	C	M	W	I	V	V	A	F	L	T	A	G	M	V	L	N	S	M	C	L	H	E	D	0.00222094	0.0145152	0.00045708	0.00018459	0.00016408	8.204e-05	0.00672142	0.00078524	0.00065046	7.032e-05	5.86e-05
G	T	C	M	W	I	V	V	A	F	L	T	A	G	M	G	L	N	S	M	C	L	H	E	D	0.00577284	0.00942576	0.00063948	5.694e-05	0	0.00012264	0.0168192	0.0006132	0.00085848	9.198e-05	0
G	T	C	M	W	L	T	V	A	L	Y	T	Y	G	L	V	M	D	S	F	C	Q	H	E	D	0.0250857	0.00061344	0.00070148	0.000142	0	0.00012496	0.00034648	0.00010508	0.00063048	0	0
G	T	C	M	W	L	V	L	A	L	Y	T	A	G	M	V	M	D	S	M	C	L	R	E	E	0.0313773	0.0010208	0.00099968	0.00020768	0	0	0.00057024	0	0.00046816	0	0
G	T	C	M	W	L	V	L	A	L	L	T	A	G	M	V	M	D	S	M	C	L	R	E	E	0.00445991	0.00136619	0.00166257	0.00027202	0	0.00052983	0.00134589	0.00198128	0.00465682	0.00047502	0.00168084
G	T	C	M	W	L	V	L	A	L	Y	T	Y	G	M	V	M	D	S	F	C	L	R	E	D	0.0227353	0.0003567	0.00049938	5.658e-05	0	0	0.00022632	0	0.00019926	0	0
G	T	C	M	W	L	V	L	A	L	L	T	Y	G	M	V	M	D	S	F	C	L	R	E	D	0.00679944	0.0010332	0.00175316	0.00023616	0	0.0002214	0.000861	0.00086592	0.00224516	0	0.00054448
G	T	C	M	W	L	V	L	A	L	L	T	Y	G	M	G	M	D	S	F	C	L	R	E	D	0.00818616	0.00243432	0.0030084	0.0008556	0	0	0.00148856	0	0.00033488	0	0
G	T	C	M	W	L	T	L	A	F	L	G	Y	G	M	V	M	N	S	M	C	L	H	E	D	0.0177648	0.0019488	0.0011232	0	0.0044544	0.0022272	0	0.0031056	0.0026064	0.0004944	0.0009648
G	T	C	A	W	L	V	V	A	L	Y	T	A	G	M	V	M	N	S	F	C	L	H	E	D	0.02841	0.000297	0.000435	0	0	0	0.000264	0	0.000261	6.6e-05	0
G	T	C	A	W	L	V	V	A	F	L	T	A	G	M	V	M	D	S	F	C	Q	H	E	D	0.0083114	0.0014703	0.0011252	0.0001624	0.0001827	0.0006612	0.0031088	0.0017719	0.0095294	0.0004408	0.0002639
G	T	C	M	W	L	V	L	A	L	Y	T	Y	G	L	V	L	N	S	M	C	L	H	E	D	0.0325867	0.00044892	0.00053592	6.264e-05	0	0	0.00037932	0	0.00034452	0	0
G	T	C	M	W	L	V	L	A	L	L	T	Y	G	L	V	L	N	S	M	C	L	H	E	D	0.0261341	0.00172186	0.00151102	0.00021586	0	0.00040662	0.00528606	0.00188752	0.00631516	0.00134034	0.00241462
G	T	C	M	W	L	V	L	A	L	L	T	Y	G	L	G	L	N	S	M	C	L	H	E	D	0.0047066	0.00126553	0.00150389	0.00034542	0	0	0.0008888	0	0.00023634	0	0
C	T	C	M	W	L	V	L	A	F	L	T	Y	G	M	V	L	N	S	M	C	L	H	E	D	0.00179322	0.00114228	0.0007524	9.69e-05	0	0	0.00484842	0	0.00042408	0	0
G	T	C	M	W	L	V	V	A	L	Y	T	Y	G	M	G	M	D	S	M	C	L	H	E	D	0.0488983	0.0010804	0.00063072	0	0	0.00042632	0.00050808	0.00019856	0.00235936	0.00101032	0
G	T	C	M	W	L	V	V	A	L	Y	T	A	G	M	V	M	D	S	M	C	L	H	E	D	0.487183	0.00360538	0.0040624	0	0	0	0.002539	0.00096482	0.00411318	0	0
G	T	C	M	W	L	V	V	A	L	L	T	A	G	M	V	M	D	S	M	C	L	H	E	D	0.0450549	0.0108691	0.0038335	0	0.0044649	0.0252109	0	0.0844723	0.137059	0.0183557	0.0507826
G	T	C	M	W	L	V	V	A	L	Y	T	A	G	M	G	M	D	S	M	C	L	H	E	D	0.180201	0	0.00189312	0	0	0.0005916	0.00159732	0	0.00382568	0.00114376	0
G	T	C	M	W	L	T	V	A	L	Y	T	Y	G	M	G	M	N	S	F	C	L	R	E	D	0.0597961	0	0	0.00056511	0	0	0	0	0.00032913	0	0
G	T	C	M	W	L	V	V	A	L	Y	T	Y	G	M	V	M	D	S	M	C	L	R	E	D	0.315664	0.0005456	0.0148335	0.0031372	3.41e-05	3.41e-05	0.0035464	0.0005115	0.0011253	3.41e-05	0.0003069
G	T	C	M	W	L	V	V	A	L	Y	T	Y	G	M	V	M	D	S	M	C	L	H	G	D	1.01734	0.0011605	0.0205725	0.0041145	0.000211	0.0007385	0.004431	0.0015825	0.0028485	0.0001055	0.0007385
G	T	C	M	W	L	V	V	A	L	Y	T	Y	G	M	V	M	D	S	M	C	L	R	G	D	0.17204	0.001472	0.042803	0.005612	2.3e-05	2.3e-05	0.004922	9.2e-05	0.000759	0.000207	0.00023
G	A	C	M	W	L	V	V	A	L	Y	T	Y	G	M	V	M	D	S	M	C	L	H	E	D	0.632544	0.001122	0.014652	0.002706	6.6e-05	0.000462	0.003432	0.001188	0.00198	6.6e-05	0.00033
G	A	C	M	W	L	V	V	A	L	Y	T	Y	G	M	V	M	D	S	M	C	L	R	E	D	0.117376	0.000183	0.0026352	0.0005002	1.22e-05	4.88e-05	0.0005246	0.0001098	0.0004026	1.22e-05	1.22e-05
G	A	C	M	W	L	V	V	A	L	Y	T	Y	G	M	V	M	D	S	M	C	L	H	G	D	0.479804	0.0006958	0.0095424	0.0017892	0	0.0001988	0.0018886	0.0006958	0.0015407	4.97e-05	9.94e-05
G	A	C	M	W	L	V	V	A	L	Y	T	Y	G	M	V	M	D	S	M	C	L	R	G	D	0.0606942	7.56e-05	0.001386	0.0002331	6.3e-06	2.52e-05	0.0002268	7.56e-05	0.0001827	6.3e-06	6.3e-06
G	T	C	M	W	L	V	V	A	L	L	T	Y	G	M	V	M	D	S	M	C	L	H	E	D	0.135415	0.0031742	0.001883	0.0023134	0.0020444	0.0211434	0.0106524	0.146067	0.147089	0.0029052	0.0390588
G	T	C	M	W	L	V	V	A	L	L	T	Y	G	M	V	M	D	S	M	C	L	R	E	D	0.018644	0.0011269	0.0002832	0.0003127	0.0003127	0.0019352	0.0014396	0.0119652	0.0154167	0.0003363	0.0049619
G	T	C	M	W	L	V	V	A	L	L	T	Y	G	M	V	M	D	S	M	C	L	H	G	D	0.102303	0.0040095	0.001458	0.001377	0.0018225	0.0151875	0.0088695	0.104206	0.113602	0.002106	0.030942
G	T	C	M	W	L	V	V	A	L	L	T	Y	G	M	V	M	D	S	M	C	L	R	G	D	0.0084969	0.0004509	0.0001404	0.0001323	0.0001485	0.0008505	0.0006966	0.0052542	0.0073521	0.0001566	0.002268
G	A	C	M	W	L	V	V	A	L	L	T	Y	G	M	V	M	D	S	M	C	L	H	E	D	0.08164	0.0019175	0.001235	0.0010075	0.0011375	0.01248	0.0065325	0.0955175	0.0819975	0.0015275	0.0250575
G	A	C	M	W	L	V	V	A	L	L	T	Y	G	M	V	M	D	S	M	C	L	R	E	D	0.0058824	0.0001224	0.0001314	0.0001008	7.2e-05	0.0005526	0.0004266	0.0037368	0.0044568	9.18e-05	0.0016956
G	A	C	M	W	L	V	V	A	L	L	T	Y	G	M	V	M	D	S	M	C	L	H	G	D	0.0410984	0.0010332	0.0006396	0.000574	0.000656	0.0061336	0.0034768	0.0461168	0.0420496	0.0008692	0.0139236
G	A	C	M	W	L	V	V	A	L	L	T	Y	G	M	V	M	D	S	M	C	L	R	G	D	0.0043498	0.0001162	0.000238	0.000168	6.02e-05	0.0004172	0.0004298	0.0025508	0.0036442	7.14e-05	0.0012894
G	T	C	M	W	L	V	V	A	L	Y	G	Y	G	M	V	M	D	S	M	C	L	H	E	D	0.170231	0.0003982	0.0010317	0.0010136	0.001448	0.0001629	0.0009955	0.0003439	0.0007421	9.05e-05	0.0034209
G	T	C	M	W	L	V	V	A	L	Y	G	Y	G	M	V	M	D	S	M	C	L	R	E	D	0.031501	0.000136	0.000357	0.0003536	0.0002618	3.74e-05	0.0003162	5.78e-05	0.0001768	2.38e-05	0.0005746
G	T	C	M	W	L	V	V	A	L	Y	G	Y	G	M	V	M	D	S	M	C	L	H	G	D	0.145064	0.0004212	0.0010452	0.0010296	0.0014664	0.0001716	0.001014	0.0003588	0.0008424	0.0001248	0.0032604
G	T	C	M	W	L	V	V	A	L	Y	G	Y	G	M	V	M	D	S	M	C	L	R	G	D	0.0130172	5.74e-05	0.0001596	0.0001358	0.0001008	1.26e-05	0.0001344	1.54e-05	6.44e-05	7e-06	0.0002226
G	A	C	M	W	L	V	V	A	L	Y	G	Y	G	M	V	M	D	S	M	C	L	H	E	D	0.175638	0.0007182	0.0014553	0.0011718	0.0015876	0.000189	0.0013419	0.000378	0.0009072	0.0002079	0.0040824
G	A	C	M	W	L	V	V	A	L	Y	G	Y	G	M	V	M	D	S	M	C	L	R	E	D	0.0121548	0.000119	0.0005964	0.0002058	8.4e-05	9.8e-06	0.0003262	2.1e-05	7.98e-05	4.76e-05	0.0002674
G	A	C	M	W	L	V	V	A	L	Y	G	Y	G	M	V	M	D	S	M	C	L	H	G	D	0.065009	0.000315	0.000658	0.000406	0.000581	7e-05	0.000511	0.000105	0.000357	6.3e-05	0.001463
G	A	C	M	W	L	V	V	A	L	Y	G	Y	G	M	V	M	D	S	M	C	L	R	G	D	0.0113955	0.000276	0.0014715	0.0003885	9.9e-05	1.05e-05	0.000684	1.95e-05	0.000108	5.25e-05	0.0003405
G	T	C	M	W	L	V	V	A	L	L	G	Y	G	M	V	M	D	S	M	C	L	H	E	D	0.0344211	0.0020461	0.0012691	0.0004662	0.0045584	0.0018389	0.002072	0.0023051	0.0163429	0.0073297	0.179772
G	T	C	M	W	L	V	V	A	L	L	G	Y	G	M	V	M	D	S	M	C	L	R	E	D	0.0052524	0.0002844	0.0002736	0.0001116	0.0006012	0.0002088	0.000324	0.0001944	0.002466	0.0010224	0.0244224
G	T	C	M	W	L	V	V	A	L	L	G	Y	G	M	V	M	D	S	M	C	L	H	G	D	0.033436	0.002262	0.001378	0.000442	0.004576	0.00195	0.00221	0.002002	0.01833	0.00897	0.177268
G	T	C	M	W	L	V	V	A	L	L	G	Y	G	M	V	M	D	S	M	C	L	R	G	D	0.0028854	0.0001953	0.0001617	5.46e-05	0.0003465	0.0001407	0.0002226	0.0001092	0.0015792	0.0007287	0.0140343
G	A	C	M	W	L	V	V	A	L	L	G	Y	G	M	V	M	D	S	M	C	L	H	E	D	0.029216	0.002464	0.0011	0.000396	0.00363	0.00176	0.001936	0.001804	0.0165	0.008866	0.145398
G	A	C	M	W	L	V	V	A	L	L	G	Y	G	M	V	M	D	S	M	C	L	R	E	D	0.002112	0.0001875	0.000189	7.65e-05	0.000231	0.0001095	0.0002175	6e-05	0.0012225	0.000618	0.00951
G	A	C	M	W	L	V	V	A	L	L	G	Y	G	M	V	M	D	S	M	C	L	H	G	D	0.013589	0.001177	0.0005778	0.0001712	0.001819	0.0008132	0.000963	0.0008025	0.0084744	0.0045689	0.0707377
G	A	C	M	W	L	V	V	A	L	L	G	Y	G	M	V	M	D	S	M	C	L	R	G	D	0.0016653	0.0001781	0.0003588	8.19e-05	0.000143	5.59e-05	0.0002314	2.73e-05	0.0011232	0.000507	0.0082849
