## Supplementary material for "Sparse epistatic patterns in the evolution of terpene synthases": Table S2

### Sheet: One-body Terms
	G_3	E-b-farnesene	a-farnesene	nerolidol	farnesol	a-exo-bergamotene	g-curcumene	cis-a-bergamotene	zingiberene	b-bisabolene	a-bisabolene	a-bisabolol
296	-0.894126	1.5745	0	0	0	0	0	0	0	0.406551	0	0
319	-0.292061	0.0781693	0	0	0	0	0	0	0	0.0746074	0	0.00408795
320	-1.7451	0	0	0	0	0	0	0	1.48122	1.07493	0	0.64543
321	-0.678493	0.16457	0	0	0	0	0	0.182347	0	0.298446	0	0
322	-1.34013	0	0	0	0	0	0	0	0.824457	0.399341	0	0
323	-0.760158	0.638197	-1.73943	0	0	0	0	-0.0755518	0.73858	1.08773	0	0
324	0	0	0	0	0	0	0	0.171613	-0.505524	-0.54961	0	-1.23583
325	-0.608258	0.637245	0	0	0	0	0	0	0.723364	0.0506471	0	0.172261
395	-0.571671	0.0306672	0	0	0	0	0	0	0	0	0	0.180883
398	-0.157485	0.130374	0	0	0	0	0	-0.656925	0.396042	0.868159	0.0930747	2.36416
402	1.27311	3.22785	0	1.68875	0.40065	0	0	0	-1.71416	-1.4242	0	-1.94757
429	-0.56504	1.00943	0	0.20601	0	-1.48452	0	0.428808	1.51421	0.871446	-0.546464	-1.97613
430	0	0.674533	-0.0324009	0.189601	0	0	0	0	0.296819	0	-0.215255	0
431	0.0737029	0	0	0	0	0	0	-0.0443385	0	-0.915281	0	0
433	-0.607502	0.196733	0	0	0	0	0	-0.14304	0	0.570537	0	0
467	-0.768667	0.996094	-0.574327	0	0	0	0.0722605	0	1.23093	0.729482	0	1.13477
470	-0.273041	0.377265	0	0	0	0	0	-0.556756	0.724941	0	0	0.0885946
471	-0.210113	0.195837	-0.125809	0	0	0	0.013708	-0.378114	0.112796	0	0	0
475	0.00447283	0	0	0	0	-0.838296	-0.344818	0.164306	-0.0616379	0	0	-0.428499
542	-0.0574306	0	0	0	0	0	0	0	0.0560361	0.0111175	0	-0.0548344
543	0	-0.400369	0	0	0	0	0	0	0	0	0	0
546	-0.220101	-0.11714	0	0	0	0	0	0	1.241	0	0	0.656701
555	-1.31206	0	0	-0.707637	0	0	0	0	0.967758	0.672144	0	0.652424
557	0	-0.0141862	0	-0.269581	0	0	0	0	0.185944	0.162437	0	0
559	0	0	0	0	0	0	0	0	0	0	0	0

### Sheet: Two-body Terms
		G_3	E-b-farnesene	a-farnesene	nerolidol	farnesol	a-exo-bergamotene	g-curcumene	cis-a-bergamotene	zingiberene	b-bisabolene	a-bisabolene	a-bisabolol
319	398	0	0	0	0	0	0	0	0	0	0	0	0
319	402	0	0	0	0	0	0	0	0	0	0	0	0
319	429	0	0	0	0	0	0	0	0	0	0	0	0
319	467	0	0	0	0	0	0	0	0	0	0	0	0
319	475	0	0	0	0	0	0	0	0	0	0	0	0
319	555	0	0.341303	0	0	0	0	0	0	0	0	0	0
319	557	-0.314831	0	0	0	0	0	0	0	0	0	0	0.038574
321	398	0	0	0	0	0	0	0	0	0	0	0	0
321	402	0	0	0	0	0	0	0	0	0	0	0	0
321	429	0	-0.00197439	0	0	0	0	0	0	0	0	0	0
321	430	0	0	0	0	0	0	0	0	0	0	0	0
321	467	0	0	0	0	0	0	0	0	0	0	0	0
321	470	0	0	0	0	0	0	0	0	0	0	0	0
321	471	0	0	0	0	0	0	0	0	0	0	0	0
321	475	0	0	0	0	0	0	0	0	0	0	0	0
321	542	0	0.782314	0	0	0	0	0	0	0	0	0	0
321	543	0	0	0	0	0	0	0	0	0	0	0	0
321	546	0	0	0	0	0	0	0	0	0	0	0	0
321	557	0	0	0	0	0	0	0	0	0	0	0	0
322	398	0	0.0719244	0	0	0	0	0	0	0	0	0	0
322	402	0	0	0	0	0	0	0	0	0	0	0	0
322	430	0	0	0	0	0	0	0	0	0	0	0	0
322	433	0	0	0	0	0	0	0	0	0	0	0	0
322	467	0	-0.0934756	0	0	0	0	0	0	0	0	0	0
322	470	0	0	0	0	0	0	0	0	0	0	0	0
322	471	0	0	0	0	0	0	0	0	0	0	0	0
322	542	0	0	0	0	0	0	0	0	0	0	0	0
322	555	0	0	0	0	0	0	0	0	0	0	0	0
323	430	0	0.143317	0	0	0	0	0	0	0	0	0	0
323	467	0	0	-0.0169343	0	0	0	0	-0.615512	0	0	0	0
323	470	0	0	0	0	0	0	0	0	0	0	0	0
323	471	0	0	-0.0618786	0	0	0	0	0	0	0	0	0
324	325	0	0	0	0	0	0	0	0	0	0	0	0
324	398	0	0.159254	0	0	0	0	0	0	0	0	0	0
324	402	0	0	0	0	0	0	0	0	0	0	0	0
324	429	0	0	0	0	0	0	0	0	0	0	0	0
324	430	0	0	0	0	0	0	0	0	0	-1.65802	0	0
324	433	0	2.3444	0	0	0	0	0	0	0	0	0	0
324	467	0	0.146795	0	0	0	0	0	0	0	0	0	0
324	470	0	0	0	0	0	0	0	0	0	-9.55682e-05	0	0
324	471	0	0	0	0	0	0	0	0	0	0	0	0
324	542	0	0	0	0	0	0	0	0	0	0	0	0
324	546	0	0	0	0	0	0	0	0	0	0	0	0
324	555	0	-0.242765	0	0	0	0	0	0	0	0	0	-0.391796
325	398	0	-0.219725	0	0	0	0	0	0	0	0	0	0
325	402	0	-0.543485	0	0	0	0	0	0	0	0	0	0
325	429	0	0	0	0	0	0	0	0	0	0	0	0
325	430	0	0	0	0	0	0	0	0	0	0	0	0
325	433	0	0	0	0	0	0	0	0	0	0	0	0
325	467	0	0	0	0	0	0	0	0	0	0	0	0
325	470	0	0	0	0	0	0	0	0	0	0	0	0
325	471	0	0	0	0	0	0	0	0	0	0	0	0
325	542	0	0.449531	0	0	0	0	0	0	0	0	0	0
325	546	0	0	0	0	0	0	0	0	0	-0.000236431	0	0
325	555	0	0	0	0	0	0	0	0	0	0	0	0
325	557	0	0	0	0	0	0	0	0	0	0	0	0
325	559	0	0	0	0	0	0	0	0	0	0	0	0
398	402	0	-0.192607	0	0	0	0	0	0	0	0	0	0
398	429	0	0	0	0	0	-1.03285	0	0	-0.228304	0	0	0
398	430	0	0	0	0	0	0	0	0	0	0	0	0
398	433	0	0	0	0	0	0	0	0	0	0	0	0
398	467	0	0	0	0	0	0	0	0	0	0	0	0
398	470	0	0	0	0	0	0	0	0	0	0	0	0
398	471	0	0	0	0	0	0	0	0	0	0	0	0
398	475	0	0	0	0	0	0	0	0	0	0	0	0
398	542	0	0	0	0	0	0	0	0	0	0	0	0
398	546	0	0	0	0	0	0	0	0	0	0	0	0
398	555	0	0	0	0	0	0	0	0	0	0	0	0
398	559	0	1.43303	0	0	0	0	0	0	0	0	0	0
402	429	0	-0.323503	0	0	0	0	0	0	0	0	0	0
402	430	0	0.0734909	0	0	0	0	0	0	0	0	0	0
402	431	0	-0.458538	0	0	0	0	0	0	0	0	0	0
402	433	0	0	0	0	0	0	0	0	0	0	0	0
402	467	0	-0.76482	0	0	0	0	0	0	0	0	0	0
402	470	0	0	0	0	0	0	0	0	0	0	0	0
402	471	0	-0.791046	0	0	0	0	0	0	0	0	0	0
402	475	0.0511112	-0.223557	0	0	0	0	0	0	0	0	0	0
402	542	0	0	0	0	0	0	0	0	0	0	0	0
402	543	0	-0.00221467	0	0	0	0	0	0	0	0	0	0
402	546	0	0	0	0	0	0	0	0	0	0	0	0
402	555	0	0	0	0	0	0	0	0	0	0	0	0
402	557	-0.0383141	0.0963084	0	0	0	0	0	0	0	0	0	0
402	559	0	0	0	0	0	0	0	0	0	0	0	0
429	430	0	-0.301244	0	0	0	0	0	0	0	0	0	0
429	467	0	-0.369107	0	0	0	0	0	0	0	0	0	0
429	470	0	0	0	0	0	0	0	0	0	0	0	0
429	471	0	0	0	0	0	0	0	0	0	0	0	0.601451
429	475	0	0	0	0	0	0	0	0	0	0	0	0
429	542	0	0	0	0	0	0	0	0	0	-0.000366934	0	0
429	546	0	0	0	0	0	0	0	0	0	-0.000327836	0	0
429	555	0	0.199584	0	0	0	0	0	0	0	0	0	0
429	557	0	0.139234	0	0	0	0	0	0	0	0	0	0
429	559	0	0	0	0	0	0	0	0	0	0	0	0
430	433	0	0	0	0	0	0	0	0	0	0	0	0
430	467	0.0338426	-0.662351	0	0	0	0	0	-0.439293	0	0	0	0
430	470	0	0	0	0	0	0	0	0	0	0	0	0
430	471	0	0	0	0	0	0	0	0	0	0	0	0
430	475	0	0	0	0	0	0	0	0	0	0	0	0
430	542	0	0	0	0	0	0	0	0	0	0	0	0
430	543	0	0	0	0	0	0	0	0	0	0	0	0
430	546	0	0	0	0	0	0	0	0	0	0	0	0
430	555	0	0	0	0	0	0	0	0	0	0	0	0
430	557	0	0	0	0	0	0	0	0	0	0	0	0
430	559	0	0	0	0	0	0	0	0	0	0	0	0
431	467	0	-0.923195	0	0	0	0	0	0	0	0	0	0
433	467	0	0	0	0	0	0	0	0	0	0	0	0
433	470	0	0	0	0	0	0	0	0	0	0	0	0
433	471	0	0	0	0	0	0	0	0	0	0	0	0
433	542	0	0	0	0	0	0	0	0	0	0	0	0
433	543	0	0	0	0	0	0	0	0	0	0	0	0
433	546	0	0	0	0	0	0	0	0	0	0	0	0
433	555	0	0	0	0	0	0	0	0	0	0	0	0
467	470	0	0	0	0	0	0	0	0	0	0	0	0
467	471	0	-0.39078	0	0	0	0	0	0	0	0	0	0
467	475	0	0	0	0	0	0	0	0	0	0	0	0
467	542	0	0	0	0	0	0	0	0	0	0	0	0
467	543	0	0	0	0	0	0	0	0	0	0	0	0
467	546	0	0	0	0	0	0	0	0	0	0	0	0
467	555	0	-0.0904578	0	0	0	0	0	0	0	0	0	0
467	557	0	-1.2749	0	0	0	0	0	0	0	0	0	0
467	559	0	0	0	0	0	0	0	0	0	0	0	0
470	542	0	0	0	0	0	0	0	0	0	0	0	0
470	546	0	0	0	0	0	0	0	0	0	0	0	0
470	555	0	0	0	0	0	0	0	0	0	0	0	0
470	557	0	0	0	0	0	0	0	0	0	0	0	0
471	542	0	0	0	0	0	0	0	0	0	0	0	0
471	546	0	0	0	0	0	0	0	0	0	0	0	0
471	555	0.157815	0	0	0	0	0	0	0	0	0	0	0
471	557	-0.50191	0.425398	0	0	0	0	0	0	0	0	0	0
475	542	0	0	0	0	0	0	0	0	0	0	0	0
475	555	0	0	0	0	0	0	0	0	0	0	0	0
542	543	0	0	0	0	0	0	0	0	0	0	0	0
542	555	0	0	0	0	0	0	0	0	0	0	0	0
542	557	0	0	0	0	0	0	0	0	0	0	0	0
543	555	0	0	0	0	0	0	0	0	0	0	0	0
543	557	0	0	0	0	0	0	0	0	0	0	0	0
546	555	0	0	0	0	0	0	0	0	0	0	0	0
555	557	0	0.36641	0	0	0	0	0	0	0	0	0	0

### Sheet: Offsets
E-b-farnesene	a-farnesene	nerolidol	farnesol	a-exo-bergamotene	g-curcumene	cis-a-bergamotene	zingiberene	b-bisabolene	a-bisabolene	a-bisabolol
-0.09365	-6.22784	-4.89283	-6.35478	-7.5304	-6.25592	-6.00124	-5.26619	-4.93284	-6.66812	-6.46273
