## Supplementary material for "Sparse epistatic patterns in the evolution of terpene synthases": Table S3

### Sheet: Epistatic Score
	319-402	319-429	319-555	319-557	325-402	398-402	398-430	402-429	402-430	402-555	402-557	429-555	429-557	430-433	430-467	555-557
E-b-farnesene	0	0	0.3413	0	0.5435	0.1926	0	0.3235	0.0735	0	0.0963	0.1996	0.1392	0	0.6624	0.3664
Cis-a-bergamotene	0	0	0	0	0	0	0	0	0	0	0	0	0	0	0.4393	0
a-bisabolol	0	0	0	0.0386	0	0	0	0	0	0	0	0	0	0	0	0
G3	0	0	0	0.3148	0	0	0	0	0	0	0.0383	0	0	0	0.0338	0
Fitness	0.212623	0.139604	0	0	0.178403	0	0	0.409752	0.212159	0.498482	0.0818445	0.238145	0	0	0.631895	0
Distance	15.852	10.8881	21.4873	23.4136	12.7914	6.17138	9.77349	10.2033	13.5098	24.1737	27.6984	20.5975	22.3324	5.10659	8.99045	5.48548
		No Epistasis
		Magnitude Epistasis
		Sign Epistasis
		Reciprocal Sign Epistasis

### Sheet: Total Epistasis Types
	No Epistasis	Magnitude Epistasis	Sign Epistasis	Reciprocal Sign Epistasis
G3	13	2	1	0
E-b-farnesene	6	10	0	0
a-farnesene	16	0	0	0
nerolidol	16	0	0	0
farnesol	16	0	0	0
a-exo-bergamotene	16	0	0	0
g-curcumene	16	0	0	0
cis-a-bergamotene	15	0	0	1
zingiberene	16	0	0	0
b-bisabolene	16	0	0	0
a-bisabolene	16	0	0	0
a-bisabolol	16	1	0	0
Total	177	13	1	1
Fitness	7	0	8	1
